# Improving root characterisation for genomic prediction in cassava

**DOI:** 10.1101/695494

**Authors:** Bilan Omar Yonis, Dunia Pino del Carpio, Marnin Wolfe, Jean-Luc Jannink, Peter Kulakow, Ismail Rabbi

**Affiliations:** Montpellier SupAgro, 34060 Montpellier Cedex 02, France; Department of Plant Breeding and Genetics, Cornell University, Ithaca NY 14850; US Department of Agriculture - Agricultural Research Service (USDA-ARS), Ithaca, NY; International Institute for Tropical Agriculture (IITA), Ibadan, Nigeria; Department of Jobs, Precincts and Regions, AgriBio, Centre for AgriBioscience, Bundoora, Australia

**Author notes:** equal contribution (Bilan Omar Yonis, Dunia Pino del Carpio).

## Abstract

Cassava is widely cultivated due to its high drought tolerance and high carbohydrate-containing storage roots. The lack of uniformity and irregular shape of storage roots within and between genotypes poses significant constraints on harvesting and post-harvest processing. Routine assessment of storage root size and shape in breeding plots relies on visual scores.

Here, we phenotyped the Genetic gain and offspring (C1) populations from the International Institute of Tropical Agriculture (IITA) breeding program for root shape and size-related traits using image analysis of storage root photographs taken in the field.

In our study, using univariate genome-wide association analysis, we detected for most shape and size related traits, significant QTL regions located on chromosomes 1 and 12. The QTL region on chromosome 12 has been previously associated, using IITA breeding populations, to cassava mosaic disease (CMD) resistance.

Because the uniformity in size and shape of cassava roots is an important breeding goal, we calculated the standard deviation of individual root measurements per clone. The use of standard deviation measurements allowed the identification of new significant QTL for Perimeter, Feret and Aspect Ratio on chromosomes 6, 9 and 16. Using genomic prediction cross validation, the accuracies of root size and shape-related traits were lower than those previously reported for dry matter content (DM) and cassava mosaic virus resistance (CMD). Predictive accuracies of the mean values of root size and shape image-extracted traits were mostly higher than yield trait prediction accuracies in the C1 population. This study aimed to evaluate the feasibility of the image phenotyping protocol and to assess the use of genome-wide analyses for size and shape image-extracted traits. The methodology described here and the results obtained in this study are promising and open up the opportunity to apply high-throughput methods in cassava.
