## supplementary table 1 for "Improving root characterisation for genomic prediction in cassava"

### Sheet: Sheet1
	Supplementary table 1. Mean values of raw and plot shape and size root measurements. The plot value was calculated as the average of five plants per plot, the raw value was the individual root value per genotype
	Trait	Mean plot	Mean raw	population
	Area	128.5	122.9	C1
	Perim	68.3	66.5	C1
	Feret	28	27.4	C1
	Solidity	0.84	0.84	C1
	AR	4.83	4.85	C1
	Round	0.25	0.25	C1
	Circ	0.36	0.37	C1
	Area	121.57	117.9	GG
	Perim	66.7	65.53	GG
	Feret	26.94	26.44	GG
	Solidity	0.85	0.85	GG
	AR	4.7	4.66	GG
	Round	0.25	0.25	GG
	Circ	0.37	0.37	GG
	Mean plot	Calculated using the mean value per line/plot
	Mean raw	Calculated using row values (values for each root)
