## supplementary table 5 for "Improving root characterisation for genomic prediction in cassava"

### Sheet: Sheet1
	Supplementary table 5. Summary results of genomic prediction models
	Trait	Mean accuracy	Input data type	population
	Area	0.33	mean	GG
	Perimeter	0.34	mean	GG
	Feret	0.33	mean	GG
	Circularity	0.4	mean	GG
	Round	0.39	mean	GG
	Solidity	0.37	mean	GG
	Aspect ratio	0.38	mean	GG
	RTWT	0.38	mean	GG
	RTNO	0.43	mean	GG
	SHTWT	0.32	mean	GG
	Area	0.3	mean	C1
	Perimeter	0.32	mean	C1
	Feret	0.34	mean	C1
	Circularity	0.42	mean	C1
	Round	0.42	mean	C1
	Solidity	0.33	mean	C1
	Aspect ratio	0.46	mean	C1
	RTWT	0.17	mean	C1
	RTNO	0.12	mean	C1
	SHTWT	0.22	mean	C1
	Area	0.31	mean + CMD correction	GG
	Perimeter	0.27	mean + CMD correction	GG
	Feret	0.27	mean + CMD correction	GG
	Circularity	0.36	mean + CMD correction	GG
	Round	0.35	mean + CMD correction	GG
	Solidity	0.35	mean + CMD correction	GG
	Aspect ratio	0.35	mean + CMD correction	GG
	RTWT	0.39	mean + CMD correction	GG
	RTNO	0.43	mean + CMD correction	GG
	SHTWT	0.32	mean + CMD correction	GG
	Area	0.29	mean + CMD correction	C1
	Perimeter	0.3	mean + CMD correction	C1
	Feret	0.32	mean + CMD correction	C1
	Circularity	0.41	mean + CMD correction	C1
	Round	0.41	mean + CMD correction	C1
	Solidity	0.33	mean + CMD correction	C1
	Aspect ratio	0.46	mean + CMD correction	C1
	RTWT	0.15	mean + CMD correction	C1
	RTNO	0.14	mean + CMD correction	C1
	SHTWT	0.21	mean + CMD correction	C1
	Area	0.2	sd + CMD correction	GG
	Perimeter	0.12	sd + CMD correction	GG
	Feret	0.14	sd + CMD correction	GG
	Circularity	0.17	sd + CMD correction	GG
	Round	0.21	sd + CMD correction	GG
	Solidity	0.17	sd + CMD correction	GG
	Aspect ratio	0.16	sd + CMD correction	GG
	Area	0.26	sd + CMD correction	C1
	Perimeter	0.23	sd + CMD correction	C1
	Feret	0.26	sd + CMD correction	C1
	Circularity	0.11	sd + CMD correction	C1
	Round	0.17	sd + CMD correction	C1
	Solidity	0.25	sd + CMD correction	C1
	Aspect ratio	0.3	sd + CMD correction	C1
