## supplementary table 6 for "Improving root characterisation for genomic prediction in cassava"

### Sheet: Sheet1
	Supplementary table 6.Candidate gene annotation of significant QTL regions in chromosomes 6,9 and 16 using the GWAS results of the standard deviation + CMD correction of root size and shape traits.
	Gene name	Transcript name
	Manes.16G071200	ENTH/VHS/GAT FAMILY PROTEIN
	Manes.16G071300
	Manes.16G071400
	Manes.16G071500	WDSAM1 PROTEIN // SUBFAMILY NOT NAMEDLinksB M
	Manes.16G071600
	Manes.16G071700	PROTEIN LIN-54 HOMOLOG
	Manes.16G071800	ALPHA/BETA-HYDROLASES SUPERFAMILY PROTEIN
	Manes.16G071900	peroxin-4
	Manes.16G072000	Tocopherol cyclase
	Manes.16G072100
	Manes.16G072200	PHOSPHORYLASE SUPERFAMILY PROTEIN
	Manes.16G072300	OLIGOPEPTIDE TRANSPORTER-RELATED // SUBFAMILY NOT NAMEDLinksB M
	Manes.09G007900	mitochondrial fission 1 protein (FIS1, TTC11, MDV2)
	Manes.09G008000	Pyrroline-5-carboxylate reductase / P5CR
	Manes.09G008100	pyrroline-5-carboxylate reductase
	Manes.09G008200	lycopene beta-cyclase (lcyB, crtL1, crtY)
	Manes.09G008300	GANGLIOSIDE INDUCED DIFFERENTIATION ASSOCIATED PROTEIN 2-RELATED
	Manes.06G078400	TRANSCRIPTION FACTOR BHLH76
	Manes.06G078500	heat shock protein 90kDa beta
	Manes.06G078600	ALPHA/BETA-HYDROLASE-LIKE PROTEIN
	Manes.06G078700	ROOT MERISTEM GROWTH FACTOR 1-RELATED
	Manes.06G078800	3-METHYLADENINE GLYCOSYLASE I-RELATED
	Manes.06G078900	PHOSPHATIDYLINOSITOL 3-KINASE-RELATED PROTEIN KINASE
